# RNF152 Negatively Regulates mTOR Signalling and Blocks Cell Proliferation in the Floor Plate

**DOI:** 10.1101/646661

**Authors:** Minori Kadoya, Noriaki Sasai

## Abstract

The neural tube is composed of a number of neural progenitors and postmitotic neurons distributed in a quantitatively and spatially precise manner. The floor plate, located in the ventral-most region of the neural tube, has a lot of unique characteristics, including a low cell proliferation rate. The mechanisms by which this region-specific proliferation rate is regulated remain elusive.

Here we show that the activity of the mTOR signalling pathway, which regulates the proliferation of the neural progenitor cells, is significantly lower in the floor plate than in other domains of the embryonic neural tube. We identified the forkhead-type transcription factor FoxA2 as a negative regulator of mTOR signalling in the floor plate. We demonstrate that FoxA2 transcriptionally induces the expression of the E3 ubiquitin ligase RNF152, which together with its substrate RagA, regulates cell proliferation via the mTOR pathway. Silencing of RNF152 led to the aberrant upregulation of the mTOR signal and aberrant cell division in the floor plate. Taken together, the present findings suggest that floor plate cell number is controlled by the negative regulation of mTOR signalling through the activity of FoxA2 and its downstream effector RNF152.
