## Supplementary Table 1 for "RNF152 Negatively Regulates mTOR Signalling and Blocks Cell Proliferation in the Floor Plate"

### Sheet: Sheet1
chicken
gene	NCBI Gene ID	forward	reverse
LST8	416558	AGCGGATCTTCCAAGTGAAT	GCTGCTCATTGTGGTCTGTT
mTOR	419455	TGATGCAAATGAAAGGAAGG	TGGAAGCCATTTCCATTACA
DEPTOR	419242	CTGGTTGATTGACCACAAGG	CTGAGTGCTCGTCACAGACA
RPTOR	428674	TTGTGCCTAAATGTCGGTGT	TTTCTGAGGACCCATTGACA
p70S6K	417637	CGTGATCTGAAGCCAGAAAA	ACGTGTGTGTGACTGTTCCA
4E-BP1	426773	GGCGGAACCAGGATTATTTA	GGAAGGTCAGAAGGTGGTGT
Rheb	420434	TCCATGGCAAGTTATTGGAT	CGTTCCATATGCAGGTCTTTT
mSIN1_MAPKAP1	395627	AATGCAAAAATGTGCAGTGG	GTCGCACAGACAGAATCGAC
TSC1	417166	TTGTCTCTGCCAAGCAAATC	AGCGTTCATACAGCAACTGG
TSC2	416552	CGTCAGAGAACCTGCCAGTA	AAATTGCACTGTGTCCCAAA
PDK1	425972	CAGTTCAGCTGGTGCAGAGT	GTGAATAGCCCCCGAATCT
Rictor	427447	CCAAATTACAAGGCGTTTCA	TTTCTTCAGCATGGCCAGTA
RNF152	420909	GAGTGCCAGATTTGCTTCAA	CTTCTGGCTGGTCCTCATCT
RagA	422311	GATCAGCGGGACTTGATTTT	GTAAAGCGTTTCATCCCAGA
