## Supplementary Table 2 for "RNF152 Negatively Regulates mTOR Signalling and Blocks Cell Proliferation in the Floor Plate"

### Sheet: Sheet1
	plasmids
	plasmid name	description	gene ID	references
	pCX-ShhN	chick Shh (a.a. 1-196)	395615	Sasai et al., 2014
	pCIG-mFoxA2	full coding region of mouse FoxA2	15376	Sasai et al., 2014
	pCIG-CA-mRagA	mouse RagA (Q66L)	68441	Kim et al., 2008
	pCIG-DN-mRagA	mouse RagA (T21N)	68441	Kim et al., 2008
	pCIG-CA-mTOR	human mTOR (S2215Y)	2475	Graviner et al., 2014
	pCIG-RNF152	full coding region of chicken RNF152	420909	this study
	pBS-cF-Spondin	partial	395657	this study
	pBS-cRNF152	full-coding region of chicken RNF152	420909	this study
	siRNAs
	si-RNF152	(sense) CCAGAUUUGUUUCAACUACUACA(dG)(dC)	420909	this study
		(antisense) GCUGUAGUAGUUGAAACAAAUCUGGCA
	si-control	(sense) AUGCUUCUCCGAACGUGUCACGU(dT)(dT)		Yatsuzuka et al., 2018
		(antisense) UUUCGUGACACGUUCGGAGAAGCAUCA
	antibodies
	antigen	manufacturer, catalogue number, host animal, dilution
	FoxA2	Santa Cruz, sc-6554X, goat, x1000
	Nkx2.2	DSHB, 74.5A5, mouse, x100
	pHH3	Millipore, 06-570, rabbit, x1000
	pHH3	MAB Institute, 309-35191, mouse, x1000
	Phospho-S6 Ribosomal Protein (Ser235,236)	Cell Signaling Technology, 2211, rabbit, x500
	phospho-p70S6K	Thermo Fisher Scientific, 701064, rabbit, x1000
	GFP	AbD Serotec, 4745-1051, sheep, x1000
	GFP	abcam, ab6556, rabbit, x1000
